# *The Crown Pearl*: a draft genome assembly of the European freshwater pearl mussel *Margaritifera margaritifera* (Linnaeus, 1758)

**DOI:** 10.1101/2020.12.06.413450

**Authors:** André Gomes-dos-Santos, Manuel Lopes-Lima, André M. Machado, António Marcos Ramos, Ana Usié, Ivan N. Bolotov, Ilya V. Vikhrev, Sophie Breton, L. Filipe C. Castro, Rute R. da Fonseca, Juergen Geist, Martin E. Österling, Vincent Prié, Amílcar Teixeira, Han Ming Gan, Oleg Simakov, Elsa Froufe

## Abstract

Since historical times, the inherent human fascination with pearls turned the freshwater pearl mussel *Margaritifera margaritifera* (Linnaeus, 1758) into a highly valuable cultural and economic resource. Although pearl harvesting in *M. margaritifera* is nowadays residual, other human threats have aggravated the species conservation status, especially in Europe. This mussel presents a myriad of rare biological features, e.g. high longevity coupled with low senescence and Doubly Uniparental Inheritance of mitochondrial DNA, for which the underlying molecular mechanisms are poorly known. Here, the first draft genome assembly of *M. margaritifera* was produced using a combination of Illumina Paired-end and Mate-pair approaches. The genome assembly was 2,4 Gb long, possessing 105,185 scaffolds and a scaffold N50 length of 288,726 bp. The *ab initio* gene prediction allowed the identification of 35,119 protein-coding genes. This genome represents an essential resource for studying this species’ unique biological and evolutionary features and ultimately will help to develop new tools to promote its conservation.
