## Supplementary Table S1 for "*The Crown Pearl*: a draft genome assembly of the European freshwater pearl mussel *Margaritifera margaritifera* (Linnaeus, 1758)"

### Sheet: Table S1
Table S1 – List of proteomes used for BRAKER2 gene prediction pipeline.
Phylo	Class	Order	Species	Reference	GenBank/RefSeq	Other source
Mollusca	Bivalves
		Ostreida
			Crassostrea gigas	(Zhang et al., 2012)	GCF_000297895.1
			Crassostrea virginica		GCF_002022765.2
			Saccostrea glomerate	(Powell et al., 2018)	-	http://soft.bioinfo-minzhao.org/srog/#
		Pectinida
			Mizuhopecten yessoensis	(Wang et al., 2017)	GCA_002113885.2
			Pecten maximus	(Kenny et al., 2020)		http://dx.doi.org/10.6084/m9.figshare.10311068
			Chlamys farreri	(Li et al., 2017)		http://mgb.ouc.edu.cn/cfbase/html/
	Gastropod
			Biomphalaria glabrata	(Adema et al., 2017)	GCF_000457365.1
			Chrysomallon squamiferum	(Sun eta., 2020)		/https://datadryad.org/stash/dataset/doi:10.5061/dryad.24053dn
			Lottia gigantean	(Simakov et al., 2013)	GCF_000327385.1
			Aplysia californica		GCA_000002075.1
			Elysia chlorotica	(Cai et al., 2019)	GCA_003991915.1	https://www.nature.com/articles/sdata201922#ref-CR80
			Pomacea canaliculata	(Li et al., 2018)	GCF_003073045.1
	Cephalopod
			Octopus bimaculoides	(Albertin et al., 2015)	GCF_001194135.1
Chordata			Ciona intestinalis		GCF_000224145.3
Echinodermata			Strongylocentrotus purpuratus		GCF_000002235.4
