## Supplementary Table S2 for "*The Crown Pearl*: a draft genome assembly of the European freshwater pearl mussel *Margaritifera margaritifera* (Linnaeus, 1758)"

### Sheet: Table S2
Table S2 – List of proteomes used to retrieve single-copy orthologs in OrthoFinder v2.4.0.
Class	Subclass	Order	Species	Reference	GenBank/RefSeq	Other source
Bivalves	Pteriomorphia
		Ostreida
			Crassostrea gigas	(Zhang et al., 2012)	GCF_000297895.1
			Pinctada fucata	(Du et al., 2017)	-	http://gigadb.org/dataset/view/id/100240/Sample_page/3/File_page/4
		Mytilida
			Bathymodiolus platifrons	(Sun et al., 2017)		https://datadryad.org/stash/dataset/doi:10.5061/dryad.h9942
			Modiolus philippinarum	(Sun et al., 2017)		https://datadryad.org/stash/dataset/doi:10.5061/dryad.h9942
		Pectinida
			Mizuhopecten yessoensis	(Wang et al., 2017)	GCA_002113885.2
			Pecten maximus	(Kenny et al., 2020)		http://dx.doi.org/10.6084/m9.figshare.10311068
		Arcida
			Scapharca (Anadara) broughtonii	(Bai et al., 2019)		http://gigadb.org/dataset/100607
	Heterodonta
		Venerida
			Dreissena rostriformis	(Calcino et al., 2019)		https://phaidra.univie.ac.at/view/o:980132
			Lutraria rhynchaena	(Thai et al., 2019)		https://www.frontiersin.org/articles/10.3389/fgene.2019.01158/full#supplementary-material
	Palaeoheterodonta
		Unionida
			Margaritifera margaritifera	This study
			Megalonaias nervosa	Rogers et al., 2020		https://www.dropbox.com/sh/4wqbc7mks1rzajl/AADqDKN6jAWvozMr7Q3cbDiva?dl=0
Gastropod
			Biomphalaria glabrata	(Adema et al., 2017)	GCF_000457365.1
Cephalopod
			Octopus bimaculoides	(Albertin et al., 2015)	GCF_001194135.1
