## Supplementary Table S4 for "*The Crown Pearl*: a draft genome assembly of the European freshwater pearl mussel *Margaritifera margaritifera* (Linnaeus, 1758)"

### Sheet: Folha1
Species	Gene	Accession	Abbreviation		Name on NCBI
Branchiostoma_floridae	Hox1	BAA78620.2	Branchiostoma	Hox1
Branchiostoma_floridae	Hox2	BAA78621.1	Branchiostoma	Hox2
Branchiostoma_floridae	Hox3	X68045.1	Branchiostoma	Hox3
Branchiostoma_floridae	Hox4	BAA78622.1	Branchiostoma	Hox4
Branchiostoma_floridae	Hox5	CAA84517.1	Branchiostoma	Hox5
Branchiostoma_floridae	Hox6	CAA84518.1	Branchiostoma	Hox6
Branchiostoma_floridae	Hox7	CAA84519.1	Branchiostoma	Hox7
Branchiostoma_floridae	Hox8	CAA84520.1	Branchiostoma	Hox8
Branchiostoma_floridae	Hox9	CAA84521.1	Branchiostoma	Hox9
Branchiostoma_floridae	Hox10	CAA84522.1	Branchiostoma	Hox10
Branchiostoma_floridae	Hox11	AAF81909.1	Branchiostoma	Hox11
Branchiostoma_floridae	Hox12	AAF81903.1	Branchiostoma	Hox12
Branchiostoma_floridae	Hox13	AAF81904.1	Branchiostoma	Hox13
Branchiostoma_floridae	Hox14	AAF81905.1	Branchiostoma	Hox14
Drosophila_melanogaster	lab	CAB57787.1	Drosophila	lab
Drosophila_melanogaster	pb	CAA45271.1	Drosophila	pb
Drosophila_melanogaster	Zen	AAF54087.1	Drosophila	Zen
Drosophila_melanogaster	Zen2	P09090.2	Drosophila	Zen2
Drosophila_melanogaster	Dfd	P07548.2	Drosophila	Dfd
Drosophila_melanogaster	Scr	NP_524248.2	Drosophila	Scr
Drosophila_melanogaster	ftz	NP_477498.1	Drosophila	ftz
Drosophila_melanogaster	ANTP	CAA27417.1	Drosophila	ANTP
Drosophila_melanogaster	Ubx	CAA29194.1	Drosophila	Ubx
Drosophila_melanogaster	Abd-A	P29555.2	Drosophila	Abd-A
Drosophila_melanogaster	Abd-B	CAB57859.1	Drosophila	Abd-B
Capitella_teleta	lab	EU196537.1	Capitella	lab
Capitella_teleta	pb	EU196538.1	Capitella	pb
Capitella_teleta	Hox3	EU196539.1	Capitella	Hox3
Capitella_teleta	Dfd	EU196540.1	Capitella	Dfd
Capitella_teleta	Scr	EU196541.1	Capitella	Scr
Capitella_teleta	Lox5	EU196542.1	Capitella	Lox5
Capitella_teleta	ANTP	EU196547.1	Capitella	ANTP
Capitella_teleta	Lox4	EU196543.1	Capitella	Lox4
Capitella_teleta	Lox2	EU196544.1	Capitella	Lox2
Capitella_teleta	Post2	EU196545.1	Capitella	Post2
Capitella_teleta	Post1	EU196546.1	Capitella	Post1
Maculaura_alaskensis	lab	KP762174.1	Maculaura	lab
Maculaura_alaskensis	pb	KP762176.1	Maculaura	pb
Maculaura_alaskensis	Hox3	KP762173.1	Maculaura	Hox3
Maculaura_alaskensis	Dfd	KP762180.1	Maculaura	Dfd
Maculaura_alaskensis	Scr	KP762177.1	Maculaura	Scr
Maculaura_alaskensis	Lox5	KP762179.1	Maculaura	Lox5
Maculaura_alaskensis	ANTP	KP762171.1	Maculaura	ANTP
Maculaura_alaskensis	Lox4	KP762175.1	Maculaura	Lox4
Maculaura_alaskensis	Post2	KP762178.1	Maculaura	Post2
Terebratalia_transversa	lab	KX372761.1	Terebratalia	lab
Terebratalia_transversa	pb	KX372762.1	Terebratalia	pb
Terebratalia_transversa	Hox3	KX372763.1	Terebratalia	Hox3
Terebratalia_transversa	Dfd	KX372764.1	Terebratalia	Dfd
Terebratalia_transversa	Scr	KX372765.1	Terebratalia	Scr
Terebratalia_transversa	Lox5	KX372766.1	Terebratalia	Lox5
Terebratalia_transversa	ANTP	KX372771.1	Terebratalia	ANTP
Terebratalia_transversa	Lox4	KX372767.1	Terebratalia	Lox4
Terebratalia_transversa	Post2	KX372768.1	Terebratalia	Post2
Terebratalia_transversa	Post1	KX372772.1	Terebratalia	Post1
Antalis_entalis	Hox1	KX365088.1	Antalis	Hox1
Antalis_entalis	Hox2	KX365089.1	Antalis	Hox2
Antalis_entalis	Hox3	KX365090.1	Antalis	Hox3
Antalis_entalis	Hox4	KX365091.1	Antalis	Hox4
Antalis_entalis	Hox5	KX365092.1	Antalis	Hox5
Antalis_entalis	Lox5	KX365093.1	Antalis	Lox5
Antalis_entalis	Lox4	KX365095.1	Antalis	Lox4
Antalis_entalis	Lox2	KX365094.1	Antalis	Lox2
Antalis_entalis	Post2	KX365097.1	Antalis	Post2
Antalis_entalis	Post1	KX365096.1	Antalis	Post1
Crassostrea_gigas*	Hox1	CGI_10024083	Crassostrea	Hox1	LOC105326433 homeobox protein Hox-A1 [ Crassostrea gigas (Pacific oyster) ]
Crassostrea_gigas*	Hox2	CGI_10024086	Crassostrea	Hox2	LOC105326436 uncharacterized LOC105326436 [ Crassostrea gigas (Pacific oyster) ]
Crassostrea_gigas*	Hox3	CGI_10024087	Crassostrea	Hox3	LOC105326437 homeobox protein Hox-D3 [ Crassostrea gigas (Pacific oyster) ]
Crassostrea_gigas*	Hox4	CGI_10024091	Crassostrea	Hox4	homeobox protein Hox-A5 [ Crassostrea gigas (Pacific oyster) ]
Crassostrea_gigas	Hox5	XP_011424787.1	Crassostrea	Hox5	LOC105326440 homeobox protein Hox-C5a [ Crassostrea gigas (Pacific oyster) ]
Crassostrea_gigas*	Lox5	CGI_10026565	Crassostrea	Lox5	LOC105340021 homeobox protein Hox-B7 [ Crassostrea gigas (Pacific oyster) ]
Crassostrea_gigas*	Lox4	CGI_10026562	Crassostrea	Lox4	LOC105340018 homeobox protein Hox-A7 [ Crassostrea gigas (Pacific oyster) ]
Crassostrea_gigas*	Lox2	CGI_10018592	Crassostrea	Lox2	LOC105347995 homeobox protein Hox-B6a [ Crassostrea gigas (Pacific oyster) ]
Crassostrea_gigas*	Post2	CGI_10027388	Crassostrea	Post2	LOC105323257 homeobox protein abdominal-B [ Crassostrea gigas (Pacific oyster) ]
Crassostrea_gigas*	Post1	CGI_10027385	Crassostrea	Post1	LOC105323256 homeobox protein Hox-A9 [ Crassostrea gigas (Pacific oyster) ]
Crassostrea_gigas*	GSX	CGI_10015548	Crassostrea	GSX	LOC105327393 GS homeobox 1 [ Crassostrea gigas (Pacific oyster) ]
Crassostrea_gigas*	Xlox	CGI_10015546	Crassostrea	Xlox
Crassostrea_gigas*	CDX	CGI_10023003	Crassostrea	CDX	LOC105323015 homeobox protein CDX-1 [ Crassostrea gigas (Pacific oyster) ]
Lottia_goshimai	Hox1	MK637065	Lottia	Hox1
Lottia_goshimai	Hox2	MK637066	Lottia	Hox2
Lottia_goshimai	Hox3	MK637067	Lottia	Hox3
Lottia_goshimai	Hox4	MK637068	Lottia	Hox4
Lottia_goshimai	Hox5	MK637069	Lottia	Hox5
Lottia_goshimai	Lox5	MK637070	Lottia	Lox5
Lottia_goshimai	ANTP	MK637071	Lottia	ANTP
Lottia_goshimai	Lox4	MK637072	Lottia	Lox4
Lottia_goshimai	Lox2	MK637073	Lottia	Lox2
Lottia_goshimai	Post2	MK637074	Lottia	Post2
Lottia_goshimai	Post1	MK637075	Lottia	Post1
Acanthochitona_rubrolineata	Hox1	MK637054	Acanthochitona	Hox1
Acanthochitona_rubrolineata	Hox2	MK637055	Acanthochitona	Hox2
Acanthochitona_rubrolineata	Hox3	MK637056	Acanthochitona	Hox3
Acanthochitona_rubrolineata	Hox4	MK637057	Acanthochitona	Hox4
Acanthochitona_rubrolineata	Hox5	MK637058	Acanthochitona	Hox5
Acanthochitona_rubrolineata	Lox5	MK637059	Acanthochitona	Lox5
Acanthochitona_rubrolineata	ANTP	MK637060	Acanthochitona	ANTP
Acanthochitona_rubrolineata	Lox4	MK637061	Acanthochitona	Lox4
Acanthochitona_rubrolineata	Lox2	MK637062	Acanthochitona	Lox2
Acanthochitona_rubrolineata	Post2	MK637063	Acanthochitona	Post2
*: These sequences were retrieved from OysterDB (http://www.oysterdb.com/).

### Sheet: Folha5
					NCBI firts blast hist		Blastp blast scores							Blast of Hox genes available on GenBank against M.marga CDS using internal Blast
Genome	Cluster	Possible Gene	Contig	Mragaritifera CDS	blastn first hit	blastp first hit	Max Score	Total Score	Query Cover	E value	Per. Ident	Exons	Is the only gene prediction i the contig ?	NCBI_HOX_seq	Mragaritifera CDS	length	Per. Ident	Gaps	start	end	Query Cover	E-value	Bitscore	Observations	Aligment Check
Margaritifera margaritifera	Hox	Hox1	contig23034	MMAC00000043732	Nucula tumidula homeobox hox 1 (Hox1) mRNA, complete cds	homeobox hox 1 [Nucula tumidula]	176	176	0.98	2e-52	0.7636	2	No	MK637065.1:252-1121	MMAM00000043732	186	80.645	0	61	246	21	1.35e-42	174		Check
Margaritifera margaritifera	Hox	Hox2	contig6332	MMAC00000023158	PREDICTED: Pecten maximus GATA zinc finger domain-containing protein 14-like (LOC117321752), mRNA	homeobox hox 2 [Antalis entalis]	155	155	0.18	1e-38	0.6583	3	No	MK637066.1:182-2050	MMAM00000023158	178	77.528	1	228	404	10	2.13e-31	138		Check
Margaritifera margaritifera	Hox	Hox3	contig17648	MMAC00000040589	Pantinonemertes californiensis isolate PCA417950 PbHox3 Hox protein (Hox3) mRNA, complete cds	homeobox hox 3 [Nucula tumidula]	183	183	0.14	2e-41	0.8191	2	Yes	MK637067.1:163-1323	MMAM00000040589	175	76	0	434	608	15	2.37e-28	127
Margaritifera margaritifera	Hox	Hox4	could not find
Margaritifera margaritifera	Hox	Hox5	Scaffold189193	Not on annotated genome	PREDICTED: Crassostrea gigas homeobox protein Hox-C5a (LOC105326440), transcript variant X5, mRNA	LOW QUALITY PROTEIN: homeobox protein Hox-C5-like [Crassostrea virginica]	174	174	0.89	3e-52	0.8913	2	Yes											This gene was not on the anotation since its contig was 1860 bp and annotation was aplied to scaffolds loner that 2500bp. Also I think it not complete
Margaritifera margaritifera	Hox	Lox5	contig6373	MMAC00000023251	Antalis entalis homeobox hox lox5 (Lox5) mRNA, complete cds	homeobox protein Hox-D4a-like isoform X2 [Pecten maximus]	275	275	0.97	4e-88	0.5178	2	No	MK637070.1:79-894	MMAM00000023251	211	79.147	0	636	846	26	2.44e-45	183
Margaritifera margaritifera	Hox	Antp	contig6373	MMAC00000023248	PREDICTED: Latimeria chalumnae homeobox A6 (HOXA6), mRNA	homeotic protein antennapedia-like [Pomacea canaliculata]	168	168	0.44	2e-45	0.681	2	No	MK637071.1:886-1626	MMAM00000023248	207	75.362	0	505	711	28	1.94e-33	143
Margaritifera margaritifera	Hox	Lox4	contig11945	MMAC00000034418	Nucula tumidula homeobox hox lox4 (Lox4) mRNA, complete cds	homeobox hox lox4 [Nucula tumidula]	115	115	0.96	3e-28	0.4872	2	Yes	MK637072.1:86-853	MMAM00000048747	220	74.545	0	55	274	29	5.76e-34	145	This has the conserved rgion in the aa alignmnet as oposit to the above sequence which has the other region when compared with other avialable hox (see mafft and aa aligments)
Margaritifera margaritifera	Hox	Lox4	Scaffold7611	Not on annotated genome	Nucula tumidula homeobox hox lox4 (Lox4) mRNA, complete cds	homeobox hox lox4 [Nucula tumidula]	165	165	0.73	4e-48	0.7921		No		MMAM00000048747	223	75.785	0	54	276	55	1.35e-38	159
Margaritifera margaritifera	Hox	Lox2	contig50687	MMAC00000048747	PREDICTED: Pecten maximus homeobox protein Hox-A6-like (LOC117321762), mRNA	hypothetical protein OCBIM_22033340mg [Octopus bimaculoides]	164	164	0.77	4e-50	0.8804	3	Yes	MK637073.1:1661-2434	MMAM00000048747	222	76.126	6	54	272	28	9.21e-38	158	This has the conserved region of the aa aligment in the above CDS, however if we look at the trancriptome nt aligmet (see forlder) this CDS seems to aligne firts na the continuo with the CDS above.
Margaritifera margaritifera	Hox	Lox2	contig13696	MMAM00000036677	PREDICTED: Pecten maximus homeobox protein Hox-A6-like (LOC117321762), mRNA	homeobox protein Hox-A6-like [Pecten maximus]	187	187	0.95	1e-56	0.6345	2	Yes
Margaritifera margaritifera	Hox	Post2	contig19562	MMAC00000042031	PREDICTED: Mizuhopecten yessoensis homeobox protein mab-5-like (LOC110445100), transcript variant X3, mRNA	homeobox protein mab-5-like [Mizuhopecten yessoensis]	151	151	0.87	5e-43	0.7379	2	Yes	MK637074.1:290-1072	MMAM00000042031	89	73.034	0	142	230	11	2.86e-06	53.6	The aligment does not provide evidences of being POST2
Margaritifera margaritifera	Hox	Post2	Scaffold202055	Not on annotated genome																				The gene seems to be incomplete
Margaritifera margaritifera	Hox	Post1	contig28732	MMAC00000045864	Nucula tumidula homeobox posterior hox 1 (Post1) mRNA, complete cds	homeobox protein Hox-D9-like [Pecten maximus]	208	208	0.98	9e-65	0.6415	1	No	XM_020065256.2:306-911	MMAM00000045864	122	75.41	3	1	119	20	1.29e-15	84.2	Not clear if it is realy Post1. I think the gene is incomplete
Margaritifera margaritifera	ParaHox	Gsx	Scaffold67265	Not on annotated genome	PREDICTED: Sphaeramia orbicularis GS homeobox 1-like (LOC115433596), mRNA	GS homeobox 1 [Mizuhopecten yessoensis]	155	155	0.69	8e-44	0.7732	1	Yes											This gene was not on the anotation since its contig was 1851 bp and annotation was aplied to scaffolds loner that 2500bp
Margaritifera margaritifera	ParaHox	Xlox	contig11349	MMAM00000033458	PREDICTED: Mizuhopecten yessoensis pancreas/duodenum homeobox protein 1-like (LOC110452400), mRNA	ParaHox homeotic protein xLox [Sepia officinalis]	241	241	0.38	5e-59	0.8333	2	No	KJ467080.1:1-622	MMAM00000033458	242	76.033	0	118	359	39	2.74e-43	176
Margaritifera margaritifera	ParaHox	Cdx	contig30080	MMAM00000046164	PREDICTED: Crassostrea gigas homeobox protein CDX-1 (LOC105323015), mRNA	homeobox protein CDX-1-like [Mizuhopecten yessoensis]	242	242	0.75	4e-74	0.5761	2	Yes	XM_011421958.3:266-1255	MMAM00000046164	318	78.931	3	398	712	32	2.61e-71	269
Other homeobox hits
Margaritifera margaritifera	Hox	Hox6	contig13696	MMAC00000036677	PREDICTED: Pecten maximus homeobox protein Hox-A6-like (LOC117321762), mRNA	homeobox protein Hox-A6-like [Pecten maximus]	187	187	0.95	1e-56	0.6345	2	Yes
Margaritifera margaritifera	Hox	HoxX	contig2660	MMAC00000011800	PREDICTED: Lingula anatina hydrogenase maturation factor HoxX-like (LOC106164275), mRNA							6
Margaritifera margaritifera	Hox	HoxA6	contig50687	MMAC00000048747	PREDICTED: Pecten maximus homeobox protein Hox-A6-like (LOC117321762), mRNA	hypothetical protein OCBIM_22033340mg [Octopus bimaculoides]	164	164	0.77	4e-50	0.8804	3	Yes
Margaritifera margaritifera	Hox	HoxB7	contig17601	MMAC00000040554	PREDICTED: Octopus vulgaris homeobox protein Hox-B7-like (LOC115211005), mRNA	homeobox protein Hox-B6-like [Mizuhopecten yessoensis]	173	173	0.92	1e-48	0.4241	3	Yes
Margaritifera margaritifera	Hox	Hox	contig23502	MMAC00000043946	PREDICTED: Octopus vulgaris ventral anterior homeobox 2-like (LOC115230819), partial mRNA	hypothetical protein OCBIM_22019656mg [Octopus bimaculoides]	140	140	0.3	5e-39	0.8718	3	No
Margaritifera margaritifera	Hox	Hox1	contig6332	MMAC00000023155	Xenopus tropicalis clone CH216-127D2, complete sequence	homeobox hox 1 [Nucula tumidula]	159	159	0.89	4e-44	0.5144	1	No
Margaritifera margaritifera	Hox	Hox2	contig11018	MMAC00000032820	Acanthochitona rubrolineata Hox2 mRNA, complete cds	LOW QUALITY PROTEIN: homeobox protein Hox-B2a-like [Crassostrea virginica]	101	101	0.8	4e-22	0.514	1	Yes
					NCBI firts blast hist		Blastp blast scores							Blast of Hox genes available on GenBank against M.marga CDS using internal Blast
Transcriptome	Cluster	Possible Gene	Contig_transcript	Mragaritifera Genome CDS	blastn first hit	blastp first hit	Max Score	Total Score	Query Cover	E value	Per. Ident	Exons	Is the only gene prediction i the contig ?	NCBI_HOX_seq	Mragaritifera CDS	length	Per. Ident	Gaps	start	end	Query Cover	E-value	Bitscore	Observations	Aligment Check
Margaritifera margaritifera	Hox	Hox1	Did not find
Margaritifera margaritifera	Hox	Hox2	Did not find
Margaritifera margaritifera	Hox	Hox3	Did not find
Margaritifera margaritifera	Hox	Hox4	LMarga_hoxd4		PREDICTED: Pecten maximus homeobox protein Hox-A4-like (LOC117321755), mRNA	homeobox hox 4 [Nucula tumidula]	290	290	1	2e-95	0.5958													No hit when I do blast of this transcript to our genome	Check
Margaritifera margaritifera	Hox	Hox5	Did not find
Margaritifera margaritifera	Hox	Lox5	Did not find
Margaritifera margaritifera	Hox	Antp	Did not find
Margaritifera margaritifera	Hox	Lox4	LMarga_LOC105340018	MMAM00000034418	Nucula tumidula homeobox hox lox4 (Lox4) mRNA, complete cds	homeobox hox lox4 [Nucula tumidula]	306	306	0.98	3e-101	0.6241
Margaritifera margaritifera	Hox	Lox2	LMARGA_LOC105347995_1_1	MMAM00000036677
Margaritifera margaritifera	Hox	Lox2	LMARGA_LOC105347995_1_1	MMAM00000048747
Margaritifera margaritifera	Hox	Post2	Did not find
Margaritifera margaritifera	Hox	Post1	Did not find
Margaritifera margaritifera	ParaHox	Gsx	Did not find
Margaritifera margaritifera	ParaHox	Xlox	Did not find
Margaritifera margaritifera	ParaHox	Cdx	Did not find
					NCBI firts blast hist		Blastp blast scores							Blast of Hox genes available on GenBank against M.marga CDS using internal Blast
Megalonaias nervosa	Cluster	Possible Gene	Contig_transcript	Mragaritifera Genome CDS	blastn first hit	blastp first hit	Max Score	Total Score	Query Cover	E value	Per. Ident	Exons	Is the only gene prediction i the contig ?	NCBI_HOX_seq	Mragaritifera CDS	length	Per. Ident	Gaps	start	end	Query Cover	E-value	Bitscore	Observations	Aligment Check
Megalonaias nervosa	Hox	Hox1	jcf7180000294075	jcf7180000294075	PREDICTED: Pecten maximus homeobox protein Hox-A1-like (LOC117321751), mRNA	homeobox hox 1 [Nucula tumidula]	172	172	0.61	4e-50	0.7545														Check
Megalonaias nervosa	Hox	Hox2	jcf7180000313772	jcf7180000313772	Nucula tumidula homeobox hox 2 (Hox2) mRNA, complete cds	homeobox hox 2 [Antalis entalis]	157	157	0.21	2e-39	0.5804														Check
Megalonaias nervosa	Hox	Hox3	jcf7180000295464	g40293.t1	PREDICTED: Lingula anatina homeobox protein Hox-D3 (LOC106165494), transcript variant X2, mRNA	homeobox hox 3 [Nucula tumidula]	308	308	0.99	2e-97	0.4586														Check
Megalonaias nervosa	Hox	Hox4	jcf7180000327538	Not on annotated genome	homeobox protein Hox-B7-like [Crassostrea virginica]	Antalis entalis homeobox hox lox5 (Lox5) mRNA, complete cds	197	197	0.72	2e-46	0.7946													Most likely the hit is from LOX5. Altough aa aligment is good, the LOX5 aligment seems better	Sort of
Megalonaias nervosa	Hox	Hox5	jcf7180000271012	Not on annotated genome	PREDICTED: Crassostrea gigas homeobox protein Hox-C5a (LOC105326440), transcript variant X5, mRNA	Could not generate a aa seq																		Altough I got a good hit in the local blast in jcf7180000271012 and I can get na nucleotide aligment of the conserved region, the only way I could get the aa sequence was to get the nucleotide conserved region and do a blastx in NCBI. See aligment Margamarga_MeganervE_nuc_hox5	Check
Megalonaias nervosa	Hox	Lox5	jcf7180000327538	Not on annotated genome	homeobox protein Hox-B7-like [Crassostrea virginica]	Antalis entalis homeobox hox lox5 (Lox5) mRNA, complete cds	197	197	0.72	2e-46	0.7946													Most likely th real LOX5	Check
Megalonaias nervosa	Hox	Antp	jcf7180000327538	Not on annotated genome	homeobox protein Hox-B7-like [Crassostrea virginica]	Antalis entalis homeobox hox lox5 (Lox5) mRNA, complete cds	197	197	0.72	2e-46	0.7946													Most likely the hit is from LOX5. Once again the aa aligment is good but the LOX5 aligment seems more likely	Sort of
Megalonaias nervosa	Hox	Lox4	jcf7180000293826	g184189.t1	Select seq LC379641.1 Parasteatoda tepidariorum ubx mRNA for ultrabithorax, complete cds	homeobox hox lox4 [Nucula tumidula]	156	156	0.89	3e-45	0.9012														Check
Megalonaias nervosa	Hox	Lox2	jcf7180000327538	Not on annotated genome	homeobox protein Hox-B7-like [Crassostrea virginica]	Antalis entalis homeobox hox lox5 (Lox5) mRNA, complete cds	197	197	0.72	2e-46	0.7946													Not likely to be LOX2, the aa is very diferent from the remaining specie s	No
Megalonaias nervosa	Hox	Lox2	jcf7180000293826	g184189.t1	Select seq LC379641.1 Parasteatoda tepidariorum ubx mRNA for ultrabithorax, complete cds	homeobox hox lox4 [Nucula tumidula]	156	156	0.89	3e-45	0.9012													Not likely to be LOX2, the aa is very diferent from the remaining specie s	No
Megalonaias nervosa	Hox	Post2	jcf7180000305336	Not on annotated genome	Euprymna scolopes Hox class homeodomain-containing protein Post-2 mRNA, partial sequence	hypothetical protein OCBIM_22018329mg [Octopus bimaculoides]	195	195	0.96	1e-60	0.5988													Seems to be incomplet	Check
Megalonaias nervosa	Hox	Post1	jcf7180000263660	Not on annotated genome	No significant similarity found. For reasons why,click here	No significant similarity found. For reasons why,click here																		aa aligment has no similarity	No
Megalonaias nervosa	ParaHox	Gsx	No hit
Megalonaias nervosa	ParaHox	Xlox	jcf7180000267019	Not on annotated genome	No significant similarity found. For reasons why,click here	No significant similarity found. For reasons why,click here																			No
Megalonaias nervosa	ParaHox	Cdx	jcf7180000244410	g78390.t1	PREDICTED: Crassostrea gigas homeobox protein CDX-1 (LOC105323015), mRNA	homeobox protein CDX-1-like [Mizuhopecten yessoensis]	245	245	0.74	2e-75	0.5766														Check
Megalonaias nervosa	Hox	Hox4	jcf7180000300975	g40537.t1	PREDICTED: Betta splendens homeobox protein Hox-D4a (LOC114847112), transcript variant X2, mRNA	No significant similarity found.																			No
Megalonaias nervosa	ParaHox	Xlox	jcf7180000267019	Not on annotated genome	No significant similarity found. For reasons why,click here	No significant similarity found. For reasons why,click here
Megalonaias nervosa	ParaHox	Xlox	jcf7180000271012	Not on annotated genome	Agkistrodon contortrix clone E33DIFJ02FG6IJ microsatellite sequence	No significant similarity found. For reasons why,click here

### Sheet: Table S4
Table S4 – Genomic locations of Hox and ParaHox genes in the genome assemblies of M. margaritifera and M. nervosa and trancriptome assembly of M. margaritifera.
Genome	Cluster	Gene	Scaffold	Predicted CDS
Margaritifera margaritifera	Hox	Hox1	Scaffold51455	MMAC00000043732
Margaritifera margaritifera	Hox	Hox2	Scaffold11603	MMAC00000023158
Margaritifera margaritifera	Hox	Hox3	Scaffold37306	MMAC00000040589
Margaritifera margaritifera	Hox	Hox5	Scaffold189193	*
Margaritifera margaritifera	Hox	Lox5	Scaffold11680	MMAC00000023251
Margaritifera margaritifera	Hox	Antp	Scaffold11680	MMAC00000023248
Margaritifera margaritifera	Hox	Lox4	Scaffold7611	+
Margaritifera margaritifera	Hox	Lox2	Scaffold132676	MMAC00000048747
Margaritifera margaritifera	Hox	Post2	Scaffold202055	*
Margaritifera margaritifera	Hox	Post1	Scaffold257541	*
Margaritifera margaritifera	ParaHox	Gsx	Scaffold67265	*
Margaritifera margaritifera	ParaHox	Xlox	Scaffold22336	MMAM00000033458
Margaritifera margaritifera	ParaHox	Cdx	Scaffold71074	MMAM00000046164
Genome	Cluster	Gene	Scaffold	Predicted CDS
Megalonaias nervosa	Hox	Hox1	jcf7180000294075	jcf7180000294075
Megalonaias nervosa	Hox	Hox2	jcf7180000313772	jcf7180000313772
Megalonaias nervosa	Hox	Hox3	jcf7180000295464	g40293.t1
Megalonaias nervosa	Hox	Hox4	jcf7180000300975	#
Megalonaias nervosa	Hox	Hox5	jcf7180000271012	#
Megalonaias nervosa	Hox	Lox5	jcf7180000327538	#
Megalonaias nervosa	Hox	Lox4	jcf7180000293826	g184189.t1
Megalonaias nervosa	Hox	Post2	jcf7180000305336	g99729.t1
Megalonaias nervosa	Hox	Post1	jcf7180000293126	#
Megalonaias nervosa	Hox	Post1	jcf7180000263660	#
Megalonaias nervosa	ParaHox	Cdx	jcf7180000244410	g78390.t1
Transcriptome	Cluster	Gene	Contig_transcript	Predicted CDS
Margaritifera margaritifera	Hox	Hox4	LMarga_hoxd4
Margaritifera margaritifera	Hox	Lox4	LMarga_LOC105340018
Margaritifera margaritifera	Hox	Lox2	LMARGA_LOC105347995_1_1
Margaritifera margaritifera	Hox	Lox2	LMARGA_LOC105347995_1_1
* Gene was found in a scaffold with less than 2.5kb, i.e. not in the annotated genome
+ Although present in a scaffold over 2.5kb the gene was not predicted by BRAKER2
# Gene not described in the gff annotation file

### Sheet: Folha2
MK637055.1	Scaffold11603	183	79.781	0	208896	208714	6	4.29e-37	163
MK637066.1	Scaffold11603	178	77.528	1	208894	208718	7	1.31e-29	138
MK637067.1	Scaffold11603	165	71.515	1	208901	208737	6	1.05e-12	82.4
MK637056.1	Scaffold11680	135	73.333	0	121377	121511	12	4.3e-13	82.4
MK637057.1	Scaffold11680	140	78.571	0	121377	121516	3	2.13e-23	118
MK637058.1	Scaffold11680	157	74.522	0	15625	15781	5	3.42e-19	104
MK637059.1	Scaffold11680	208	74.038	0	121337	121544	13	3.65e-28	132
MK637060.1	Scaffold11680	178	78.09	0	15605	15782	6	1.11e-31	145
MK637061.1	Scaffold11680	169	75.74	0	15613	15781	6	3.86e-24	120
MK637062.1	Scaffold11680	160	75	2	121347	121506	6	8.88e-20	105
MK637068.1	Scaffold11680	135	83.704	0	121377	121511	9	5.84e-32	145
MK637069.1	Scaffold11680	153	75.817	0	15637	15789	5	7.54e-21	109
MK637070.1	Scaffold11680	211	79.147	0	121331	121541	12	2.68e-43	183
MK637071.1	Scaffold11680	182	75.275	0	15601	15782	6	9.83e-26	125
MK637072.1	Scaffold11680	148	78.378	0	121365	121512	13	1.41e-25	123
MK637073.1	Scaffold11680	157	74.522	2	121350	121506	4	4.8e-18	100
MK637053.1	Scaffold11683	387	73.902	15	32637	33023	18	4.5e-60	239
MK637064.1	Scaffold11683	401	74.314	11	32639	33035	17	3.5e-62	246
MK637056.1	Scaffold132676	136	70.588	0	2369	2504	12	3.3e-08	66.2
MK637058.1	Scaffold132676	144	70.833	0	2359	2502	5	2.02e-09	71.6
MK637060.1	Scaffold132676	170	75.294	0	2334	2503	6	1.54e-23	118
MK637061.1	Scaffold132676	206	71.359	0	2324	2529	8	8.5e-20	105
MK637062.1	Scaffold132676	229	78.166	6	2308	2533	8	1.15e-43	185
MK637068.1	Scaffold132676	139	76.259	0	2366	2504	9	6.24e-19	102
MK637069.1	Scaffold132676	147	70.748	6	2359	2502	5	2.81e-07	64.4
MK637070.1	Scaffold132676	180	73.333	2	2326	2503	10	5.91e-20	105
MK637071.1	Scaffold132676	170	72.353	0	2334	2503	6	1.67e-16	95.1
MK637072.1	Scaffold132676	220	74.545	0	2309	2528	19	4.3e-32	145
MK637073.1	Scaffold132676	226	76.106	6	2304	2526	6	1.67e-36	161
MK637064.1	Scaffold13710	83	78.313	0	526603	526685	3	5.57e-09	69.8
MK637057.1	Scaffold189193	141	73.759	0	425	565	3	3.6e-14	87.8
MK637058.1	Scaffold189193	235	79.149	0	364	598	8	4.74e-49	203
MK637059.1	Scaffold189193	163	76.074	0	402	564	10	8.05e-24	118
MK637060.1	Scaffold189193	164	78.659	0	404	567	6	1.64e-29	138
MK637061.1	Scaffold189193	155	72.258	0	404	558	6	7.97e-14	86
MK637068.1	Scaffold189193	164	69.512	0	404	567	10	1.06e-09	71.6
MK637069.1	Scaffold189193	265	73.208	0	361	625	9	1.66e-35	158
MK637070.1	Scaffold189193	174	72.414	0	386	559	10	8.76e-18	98.7
MK637071.1	Scaffold189193	156	75.641	0	404	559	6	2.17e-21	111
MK637072.1	Scaffold189193	151	70.861	0	409	559	13	6.39e-11	75.2
MK637073.1	Scaffold189193	159	71.069	0	402	560	5	4.5e-12	80.6
MK637063.1	Scaffold202055	201	75.622	0	103	303	9	1.01e-30	141
MK637074.1	Scaffold202055	203	76.847	0	102	304	7	1.98e-34	154
MK637055.1	Scaffold21605	118	76.271	2	89927	90043	4	4.03e-12	80.6
MK637055.1	Scaffold22336	133	72.18	0	181627	181495	4	5.98e-10	73.4
MK637056.1	Scaffold22336	156	73.077	0	181650	181495	13	2.38e-16	93.3
MK637057.1	Scaffold22336	138	71.739	8	181618	181485	3	1.43e-06	62.6
MK637058.1	Scaffold22336	137	73.723	0	181621	181485	5	9.17e-14	86
MK637059.1	Scaffold22336	174	68.966	2	181657	181485	11	1.56e-07	64.4
MK637060.1	Scaffold22336	138	71.739	4	181620	181485	5	2.44e-08	68
MK637061.1	Scaffold22336	138	73.913	4	181620	181485	5	9.7e-13	82.4
MK637066.1	Scaffold22336	134	74.627	0	181628	181495	6	5.96e-15	89.7
MK637067.1	Scaffold22336	154	71.429	0	181648	181495	5	3.66e-12	80.6
MK637069.1	Scaffold22336	167	73.653	4	181648	181484	6	1.36e-17	98.7
MK637062.1	Scaffold27748	190	68.947	10	1999	2182	7	2.72e-07	64.4
MK637056.1	Scaffold37306	178	80.899	0	72267	72090	15	3.76e-39	168
MK637057.1	Scaffold37306	214	74.299	0	365130	364917	5	2.27e-29	138
MK637058.1	Scaffold37306	172	70.349	0	365103	364932	6	3.9e-12	80.6
MK637059.1	Scaffold37306	163	75.46	0	365105	364943	10	9.81e-23	114
MK637060.1	Scaffold37306	148	72.973	0	365085	364938	5	2.6e-14	87.8
MK637061.1	Scaffold37306	138	71.739	0	365086	364949	5	5.03e-10	73.4
MK637067.1	Scaffold37306	175	76	0	72267	72093	6	2.81e-26	127
MK637068.1	Scaffold37306	198	76.768	0	365123	364926	13	1.37e-33	150
MK637069.1	Scaffold37306	140	71.429	2	72228	72090	5	8.06e-08	66.2
MK637071.1	Scaffold37306	129	81.395	0	365076	364948	5	9.83e-26	125
MK637072.1	Scaffold37306	146	76.712	0	365093	364948	12	8.88e-22	111
MK637053.1	Scaffold40301	254	76.378	0	210964	210711	12	7.14e-45	188
MK637064.1	Scaffold40301	255	78.431	2	210964	210711	11	1.07e-49	205
MK637058.1	Scaffold50201	147	74.83	8	42784	42644	5	3.2e-13	84.2
MK637054.1	Scaffold51455	178	76.404	0	81922	81745	11	3.73e-28	132
MK637055.1	Scaffold51455	158	68.354	0	81911	81754	5	3.77e-06	60.8
MK637057.1	Scaffold51455	132	71.97	0	81882	81751	3	2.77e-09	71.6
MK637065.1	Scaffold51455	186	80.645	0	81915	81730	8	1.68e-40	174
MK637071.1	Scaffold51455	133	72.932	0	81883	81751	5	1.28e-11	78.8
MK637057.1	Scaffold70598	86	76.744	0	917	832	2	1.18e-07	66.2
MK637068.1	Scaffold70598	147	74.83	6	937	794	9	4.8e-14	86
MK637057.1	Scaffold7611	134	75.373	0	23850	23983	3	8.46e-16	93.3
MK637058.1	Scaffold7611	145	70.345	0	23839	23983	5	2.46e-08	68
MK637059.1	Scaffold7611	175	74.286	2	23813	23986	11	5.08e-20	105
MK637060.1	Scaffold7611	182	74.176	1	23808	23989	6	6.53e-22	113
MK637061.1	Scaffold7611	225	78.667	0	23790	24014	9	2.6e-45	190
MK637062.1	Scaffold7611	223	70.852	0	23789	24011	8	7.29e-21	109
MK637066.1	Scaffold7611	128	71.875	0	23846	23973	5	5.58e-09	69.8
MK637068.1	Scaffold7611	149	74.497	0	23836	23984	9	7.6e-18	98.7
MK637069.1	Scaffold7611	145	72.414	0	23839	23983	5	1.05e-12	82.4
MK637070.1	Scaffold7611	176	81.25	6	23812	23986	9	8.76e-37	161
MK637071.1	Scaffold7611	177	78.531	0	23808	23984	6	8.62e-33	149
MK637072.1	Scaffold7611	218	78.44	0	23790	24007	19	5.98e-43	181
MK637073.1	Scaffold7611	220	74.545	0	23789	24008	6	1.29e-31	145

### Sheet: Folha3
Accession	Nt	Prot
AAF54087.1		√
AAF81903.1		√
AAF81904.1		√
AAF81905.1		√
AAF81909.1		√
BAA78620.2		√
BAA78621.1		√
BAA78622.1		√
CAA27417.1		√
CAA29194.1		√
CAA45271.1		√
CAA84517.1		√
CAA84518.1		√
CAA84519.1		√
CAA84520.1		√
CAA84521.1		√
CAA84522.1		√
CAB57787.1		√
CAB57859.1		√
CGI_10018592
CGI_10024083
CGI_10024086
CGI_10024087
CGI_10024091
CGI_10026562
CGI_10026565
CGI_10027385
CGI_10027388
EU196537.1	√
EU196538.1	√
EU196539.1	√
EU196540.1	√
EU196541.1	√
EU196542.1	√
EU196543.1	√
EU196544.1	√
EU196545.1	√
EU196546.1	√
EU196547.1	√
KP762171.1	√
KP762173.1	√
KP762174.1	√
KP762175.1	√
KP762176.1	√
KP762177.1	√
KP762178.1	√
KP762179.1	√
KP762180.1	√
KX365088.1	√
KX365089.1	√
KX365090.1	√
KX365091.1	√
KX365092.1	√
KX365093.1	√
KX365094.1	√
KX365095.1	√
KX365096.1	√
KX365097.1	√
KX372761.1	√
KX372762.1	√
KX372763.1	√
KX372764.1	√
KX372765.1	√
KX372766.1	√
KX372767.1	√
KX372768.1	√
KX372771.1	√
KX372772.1	√
MK637054	√
MK637055	√
MK637056	√
MK637057	√
MK637058	√
MK637059	√
MK637060	√
MK637061	√
MK637062	√
MK637063	√
MK637065	√
MK637066	√
MK637067	√
MK637068	√
MK637069	√
MK637070	√
MK637071	√
MK637072	√
MK637073	√
MK637074	√
MK637075	√
NP_477498.1		√
NP_524248.2		√
P07548.2		√
P09090.2		√
P29555.2		√
X68045.1	√
XP_011424787.1		√

### Sheet: Folha4
tax_id	Org_name	GeneID	CurrentID	Status	Symbol	Aliases	description	other_designations	map_location	chromosome	genomic_nucleotide_accession.version	start_position_on_the_genomic_accession	end_position_on_the_genomic_accession	orientation	exon_count	OMIM
29159	Crassostrea gigas	105323256	0	live	LOC105323256	CGI_10027385	homeobox protein Hox-A9	; homeobox protein Hox-A9|homeobox protein Hox-A9a|Homeobox protein Hox-C11		Un
29159	Crassostrea gigas	105323257	0	live	LOC105323257	CGI_10027388	homeobox protein abdominal-B	; homeobox protein abdominal-B		Un
29159	Crassostrea gigas	105326433	0	live	LOC105326433	CGI_10024083	homeobox protein Hox-A1	; homeobox protein Hox-A1		Un
29159	Crassostrea gigas	105326436	0	live	LOC105326436	CGI_10024086	uncharacterized LOC105326436	; uncharacterized protein LOC105326436|Homeobox protein Hox-A2		Un
29159	Crassostrea gigas	105326437	0	live	LOC105326437	CGI_10024087	homeobox protein Hox-B3	; homeobox protein Hox-B3|Homeobox protein HOX3		Un
29159	Crassostrea gigas	105326439	0	live	LOC105326439	CGI_10024091	homeobox protein Hox-A5	; homeobox protein Hox-A5|Homeobox protein Hox-B4a		Un
29159	Crassostrea gigas	105340018	0	live	LOC105340018	CGI_10026562	homeobox protein Hox-A7	; homeobox protein Hox-A7|Homeobox protein LOX2		Un
29159	Crassostrea gigas	105340021	0	live	LOC105340021	CGI_10026565	homeobox protein Hox-B7	; homeobox protein Hox-B7		Un
29159	Crassostrea gigas	105347995	0	live	LOC105347995	CGI_10018592	homeobox protein Hox-B6a	; homeobox protein Hox-B6a|Homeobox protein LOX2		Un
