## Supplementary Table S5 for "*The Crown Pearl*: a draft genome assembly of the European freshwater pearl mussel *Margaritifera margaritifera* (Linnaeus, 1758)"

### Sheet: Table S5 
Table S5. Descriptors and acession numbers of tissue samples, raw data and assemblies of Margaritifera margaritifera
Item	Description
investigation_type	Eukaryote
project_name	Margaritifera margaritifera Genome sequencing and assembly
lat_lon	41.862414 N 6.931596 W
geo_loc_name	Vinhais, Rio Tuela
tissues	whole individual
collection_date	2017-11-09
seq_meth	Illumina NovaSEQ6000
Collector	Amílcar Teixeira
Maturity	Adult
Datasets Generated	Acession Numbers of NCBI
BioProject	PRJNA678877
BioSample	SAMN16815977
SRA	SRR13091478,SRR13091479,SRR13091477
Accession	JADWMO000000000
